# Phenotypically distinct human sequence is widespread in publicly archived microbial reads: an evaluation of methods for its detection

**DOI:** 10.1101/857508

**Authors:** Stephen J. Bush, Thomas R. Connor, Tim E. A. Peto, Derrick W. Crook, A. Sarah Walker

## Abstract

Sequencing data from host-associated microbes can often be contaminated by the body of the investigator or research subject. Human DNA is typically removed from microbial reads either by subtractive alignment (dropping all reads that map to the human genome) or using a read classification tool to predict those of human origin, and then discarding them. To inform best practice guidelines, we benchmarked 8 alignment-based and 2 classification-based methods of human read detection using simulated data from 10 clinically prevalent bacteria and 3 viruses, into which contaminating human reads had been added.

While the majority of methods successfully detected > 99% of the human reads, they were distinguishable by variance. The most precise methods, with negligible variance, were Bowtie2 and SNAP, both of which misclassified few, if any, bacterial reads (and no viral reads) as human. While correctly detecting a similar number of human reads, methods based on taxonomic classification, such as Kraken2 and Centrifuge, often misclassified bacterial reads as human, the extent of which was species-specific. Among the most sensitive methods of human read detection was BWA, although this also made the greatest number of false positive classifications. Across all methods, the set of human reads not identified as such, although often representing < 0.1% of the total reads, were non-randomly distributed along the human genome with many originating from the repeat-rich sex chromosomes.

For viral reads and longer (> 300bp) bacterial reads, the highest performing approaches were classification-based, using Kraken2 or Centrifuge. For shorter (150-300bp) bacterial reads, combining multiple methods of human read detection maximised the recovery of human reads from contaminated short read datasets without being compromised by false positives. The highest-performing approach with shorter bacterial reads was a two-stage classification using Bowtie2 followed by SNAP. Using this approach, we re-examined 11,577 publicly archived bacterial readsets for hitherto undetected human contamination. We were able to extract a sufficient number of reads to call known human SNPs, including those with clinical significance, in 6% of the samples. These results show that phenotypically-distinct human sequence is widespread in publicly-archived (and nominally pure) bacterial datasets.
