## Supplementary material for "Phenotypically distinct human sequence is widespread in publicly archived microbial reads: an evaluation of methods for its detection": Table 1

### Sheet: Table 1
Table 1. Total number of genes, per method, whose reads could not be classified as human (that is, false negative calls) or to which bacterial reads had been classified (that is, false positive calls).
The number of unique genes per method is given across all species and all replicates of that method. Note that as the current Centrifuge and Kraken RefSeq-based databases contain human assembly GRCh38, it is unnecessary to create an equivalent with GRCh37.
Method	No. of human genes whose reads could not be classified as human (i.e. false negative classifications)		No. of human genes to which bacterial reads had been classified (i.e. false positive classifications)
	GRCh38.p12	GRCh37.p13	GRCh38.p12	GRCh37.p13
Bowtie2	627	593	0	0
BWA-mem	0	0	13170	587
Centrifuge (human)	23	n/a	0	n/a
Centrifuge (RefSeq)	25	n/a	0	n/a
GEM	42	64	120	110
HISAT2	22012	21053	0	0
Kraken2 (human)	1547	n/a	0	n/a
Kraken2 (RefSeq)	37	n/a	0	n/a
Novoalign	3588	3367	11	10
minimap2	660	516	443	421
SMALT	0	2	35518	33874
SNAP	3283	3047	0	0
