## Supplementary material for "Phenotypically distinct human sequence is widespread in publicly archived microbial reads: an evaluation of methods for its detection": Table 2

### Sheet: Table 2
Table 2. SNPs called from contaminating human reads within publicly-archived bacterial sequencing datasets.
The set of publicly-archived sequencing datasets represents 11,377 SRA sample IDs.
Status of sample	No. of samples	% of samples
Contains 1 or more SNPs	7389	63.8
Contains 1 or more SNPs with >= 2 reads supporting alt allele, QUAL >= 20, and MAPQ = 60	1657	14.3
Contains 1 or more SNPs considered 'common' in dbSNP	5113	44.1
Contains 1 or more 'common' SNPs, each with >= 2 reads supporting alt allele, QUAL >= 20, and MAPQ = 60	731	6.3
Contains 1 or more SNPs recorded in ClinVar	412	3.6
Contains 1 or more SNPs recorded in ClinVar, each with >= 2 reads supporting alt allele, QUAL >= 20, and MAPQ = 60	191	1.6
Contains 1 or more 'common' SNPs recorded in ClinVar, each with >= 2 reads supporting alt allele, QUAL >= 20, and MAPQ = 60	13	0.11
