## Supplementary Table 1 for "Phenotypically distinct human sequence is widespread in publicly archived microbial reads: an evaluation of methods for its detection"

### Sheet: Supplementary Table 1
Supplementary Table 1. Microbial genomes used in this study.
Species	Strain	Assembly	Genome size (Mb)	% GC	URL
Bacteria
Clostridioides difficile	630	GCF_000009205.1	4.29025	29.06	ftp://ftp.ncbi.nlm.nih.gov/genomes/all/GCF/000/009/205/GCF_000009205.1_ASM920v1/GCF_000009205.1_ASM920v1_genomic.fna.gz
Escherichia coli	K-12 substr. MG1655	GCF_000005845.2	4.64165	50.79	ftp://ftp.ncbi.nlm.nih.gov/genomes/all/GCF/000/005/845/GCF_000005845.2_ASM584v2/GCF_000005845.2_ASM584v2_genomic.fna.gz
Klebsiella pneumoniae	HS11286	GCF_000240185.1	5.33394	57.48	ftp://ftp.ncbi.nlm.nih.gov/genomes/all/GCF/000/240/185/GCF_000240185.1_ASM24018v2/GCF_000240185.1_ASM24018v2_genomic.fna.gz
Listeria monocytogenes	EGD-e	GCF_000196035.1	2.94453	37.98	ftp://ftp.ncbi.nlm.nih.gov/genomes/all/GCF/000/196/035/GCF_000196035.1_ASM19603v1/GCF_000196035.1_ASM19603v1_genomic.fna.gz
Mycobacterium tuberculosis	H37Rv	GCF_000195955.2	4.41153	65.61	ftp://ftp.ncbi.nlm.nih.gov/genomes/all/GCF/000/195/955/GCF_000195955.2_ASM19595v2/GCF_000195955.2_ASM19595v2_genomic.fna.gz
Neisseria gonorrhoeae	FA 1090	GCF_000006845.1	2.15392	52.69	ftp://ftp.ncbi.nlm.nih.gov/genomes/all/GCF/000/006/845/GCF_000006845.1_ASM684v1/GCF_000006845.1_ASM684v1_genomic.fna.gz
Salmonella enterica	CT18	GCF_000195995.1	4.80904	52.09	ftp://ftp.ncbi.nlm.nih.gov/genomes/all/GCF/000/195/995/GCF_000195995.1_ASM19599v1/GCF_000195995.1_ASM19599v1_genomic.fna.gz
Shigella dysenteriae	Sd197	GCF_000012005.1	4.36923	51.25	ftp://ftp.ncbi.nlm.nih.gov/genomes/all/GCF/000/012/005/GCF_000012005.1_ASM1200v1/GCF_000012005.1_ASM1200v1_genomic.fna.gz
Staphylococcus aureus	NCTC 8325	GCF_000013425.1	2.82136	32.87	ftp://ftp.ncbi.nlm.nih.gov/genomes/all/GCF/000/013/425/GCF_000013425.1_ASM1342v1/GCF_000013425.1_ASM1342v1_genomic.fna.gz
Streptococcus pneumoniae	R6	GCF_000007045.1	2.03862	39.72	ftp://ftp.ncbi.nlm.nih.gov/genomes/all/GCF/000/007/045/GCF_000007045.1_ASM704v1/GCF_000007045.1_ASM704v1_genomic.fna.gz
Viruses
Hepatitis C	subtype 1a	GCF_000861845.1	0.009	56.9	ftp://ftp.ncbi.nlm.nih.gov/genomes/all/GCF/000/861/845/GCF_000861845.1_ViralProj15432/GCF_000861845.1_ViralProj15432_genomic.fna.gz
Human immunodeficiency virus	HIV 1	GCF_000864765.1	0.009	41.6	ftp://ftp.ncbi.nlm.nih.gov/genomes/all/GCF/000/864/765/GCF_000864765.1_ViralProj15476/GCF_000864765.1_ViralProj15476_genomic.fna.gz
Influenza A	A/New York/392/2004(H3N2)	GCF_000865085.1	0.01	43.56	ftp://ftp.ncbi.nlm.nih.gov/genomes/all/GCF/000/865/085/GCF_000865085.1_ViralMultiSegProj15622/GCF_000865085.1_ViralMultiSegProj15622_genomic.fna.gz
