## Supplementary Table 4 for "Phenotypically distinct human sequence is widespread in publicly archived microbial reads: an evaluation of methods for its detection"

### Sheet: Supplementary Table 4
Supplementary Table 4. Number of human reads not classified as human by each method, and their location.
Species	Method	Total no. of FN reads (across all implementions of this method and all replicates)	No. of FN reads originating from genic regions	% of FN reads originating from genic regions	No. of FN reads from autosomal locations	% of FN reads from autosomal locations	No. of FN reads from chromosome X	% of FN reads from chromosome X	No. of FN reads from chromosome Y	% of FN reads from chromosome Y	No. of FN reads from scaffolds	% of FN reads from scaffolds
Simulating reads from, and (where relevant) aligning reads to, human genome version GRCh38.p12.
Clostridioides difficile	BWA-mem	1	0	0	0	0	0	0	0	0	0	0
Clostridioides difficile	Bowtie2	222	93	41.89	193	86.94	13	5.86	12	5.41	3	1.35
Clostridioides difficile	Centrifuge (RefSeq)	397	3	0.76	338	85.14	56	14.11	0	0	2	0.5
Clostridioides difficile	Centrifuge (human)	395	3	0.76	336	85.06	56	14.18	0	0	2	0.51
Clostridioides difficile	GEM	1055	10	0.95	833	78.96	133	12.61	83	7.87	5	0.47
Clostridioides difficile	HISAT2	37937	17747	46.78	34968	92.17	2168	5.71	657	1.73	143	0.38
Clostridioides difficile	Kraken2 (RefSeq)	15	4	26.67	11	73.33	1	6.67	1	6.67	1	6.67
Clostridioides difficile	Kraken2 (human)	844	374	44.31	737	87.32	59	6.99	30	3.55	17	2.01
Clostridioides difficile	Novoalign	38823	8854	22.81	27786	71.57	2476	6.38	7120	18.34	1440	3.71
Clostridioides difficile	SMALT	1	0	0	0	0	0	0	0	0	0	0
Clostridioides difficile	SNAP	1324	554	41.84	1233	93.13	64	4.83	21	1.59	5	0.38
Clostridioides difficile	minimap2	171	97	56.73	153	89.47	11	6.43	5	2.92	1	0.58
Escherichia coli	BWA-mem	0	0	0	0	0	0	0	0	0	0	0
Escherichia coli	Bowtie2	222	78	35.14	195	87.84	15	6.76	10	4.5	2	0.9
Escherichia coli	Centrifuge (RefSeq)	427	3	0.7	365	85.48	62	14.52	0	0	0	0
Escherichia coli	Centrifuge (human)	428	3	0.7	365	85.28	63	14.72	0	0	0	0
Escherichia coli	GEM	1140	13	1.14	944	82.81	106	9.3	89	7.81	1	0.09
Escherichia coli	HISAT2	40916	19307	47.19	37763	92.29	2311	5.65	678	1.66	164	0.4
Escherichia coli	Kraken2 (RefSeq)	17	10	58.82	17	100	0	0	0	0	0	0
Escherichia coli	Kraken2 (human)	939	437	46.54	807	85.94	74	7.88	34	3.62	24	2.56
Escherichia coli	Novoalign	42424	9604	22.64	30226	71.25	2744	6.47	7852	18.51	1602	3.78
Escherichia coli	SNAP	1439	625	43.43	1356	94.23	64	4.45	14	0.97	5	0.35
Escherichia coli	minimap2	195	125	64.1	177	90.77	16	8.21	2	1.03	0	0
Klebsiella pneumoniae	BWA-mem	0	0	0	0	0	0	0	0	0	0	0
Klebsiella pneumoniae	Bowtie2	268	108	40.3	242	90.3	12	4.48	14	5.22	0	0
Klebsiella pneumoniae	Centrifuge (RefSeq)	541	6	1.11	468	86.51	72	13.31	0	0	1	0.18
Klebsiella pneumoniae	Centrifuge (human)	541	6	1.11	469	86.69	71	13.12	0	0	1	0.18
Klebsiella pneumoniae	GEM	1324	31	2.34	1071	80.89	138	10.42	109	8.23	6	0.45
Klebsiella pneumoniae	HISAT2	46808	22102	47.22	43232	92.36	2604	5.56	801	1.71	171	0.37
Klebsiella pneumoniae	Kraken2 (RefSeq)	13	7	53.85	12	92.31	1	7.69	0	0	0	0
Klebsiella pneumoniae	Kraken2 (human)	1053	489	46.44	908	86.23	78	7.41	44	4.18	23	2.18
Klebsiella pneumoniae	Novoalign	49024	11256	22.96	34790	70.97	3282	6.69	9012	18.38	1940	3.96
Klebsiella pneumoniae	SNAP	1696	733	43.22	1593	93.93	80	4.72	15	0.88	8	0.47
Klebsiella pneumoniae	minimap2	226	137	60.62	208	92.04	15	6.64	2	0.88	1	0.44
Listeria monocytogenes	BWA-mem	1	0	0	0	0	0	0	0	0	0	0
Listeria monocytogenes	Bowtie2	154	57	37.01	140	90.91	6	3.9	6	3.9	1	0.65
Listeria monocytogenes	Centrifuge (RefSeq)	271	2	0.74	231	85.24	39	14.39	0	0	0	0
Listeria monocytogenes	Centrifuge (human)	268	2	0.75	230	85.82	37	13.81	0	0	0	0
Listeria monocytogenes	GEM	651	11	1.69	534	82.03	72	11.06	43	6.61	1	0.15
Listeria monocytogenes	HISAT2	25978	12310	47.39	23914	92.05	1536	5.91	416	1.6	111	0.43
Listeria monocytogenes	Kraken2 (RefSeq)	7	4	57.14	6	85.71	0	0	0	0	0	0
Listeria monocytogenes	Kraken2 (human)	623	281	45.1	549	88.12	32	5.14	27	4.33	14	2.25
Listeria monocytogenes	Novoalign	26635	6214	23.33	19164	71.95	1664	6.25	4890	18.36	916	3.44
Listeria monocytogenes	SMALT	1	0	0	0	0	0	0	0	0	0	0
Listeria monocytogenes	SNAP	917	376	41	860	93.78	40	4.36	12	1.31	4	0.44
Listeria monocytogenes	minimap2	127	67	52.76	114	89.76	11	8.66	1	0.79	0	0
Mycobacterium tuberculosis	BWA-mem	1	0	0	0	0	0	0	0	0	0	0
Mycobacterium tuberculosis	Bowtie2	220	77	35	188	85.45	14	6.36	16	7.27	1	0.45
Mycobacterium tuberculosis	Centrifuge (RefSeq)	470	6	1.28	418	88.94	51	10.85	0	0	0	0
Mycobacterium tuberculosis	Centrifuge (human)	465	6	1.29	411	88.39	53	11.4	0	0	0	0
Mycobacterium tuberculosis	GEM	1067	12	1.12	868	81.35	106	9.93	80	7.5	12	1.12
Mycobacterium tuberculosis	HISAT2	38604	18041	46.73	35722	92.53	2098	5.43	642	1.66	141	0.37
Mycobacterium tuberculosis	Kraken2 (RefSeq)	12	7	58.33	11	91.67	0	0	0	0	0	0
Mycobacterium tuberculosis	Kraken2 (human)	831	356	42.84	713	85.8	55	6.62	42	5.05	20	2.41
Mycobacterium tuberculosis	Novoalign	40233	9428	23.43	28864	71.74	2530	6.29	7330	18.22	1508	3.75
Mycobacterium tuberculosis	SMALT	1	0	0	0	0	0	0	0	0	0	0
Mycobacterium tuberculosis	SNAP	1325	527	39.77	1243	93.81	60	4.53	15	1.13	6	0.45
Mycobacterium tuberculosis	minimap2	181	101	55.8	165	91.16	13	7.18	2	1.1	0	0
Neisseria gonorrhoeae	BWA-mem	0	0	0	0	0	0	0	0	0	0	0
Neisseria gonorrhoeae	Bowtie2	107	53	49.53	94	87.85	8	7.48	5	4.67	0	0
Neisseria gonorrhoeae	Centrifuge (RefSeq)	228	1	0.44	189	82.89	39	17.11	0	0	0	0
Neisseria gonorrhoeae	Centrifuge (human)	225	1	0.44	187	83.11	38	16.89	0	0	0	0
Neisseria gonorrhoeae	GEM	487	10	2.05	392	80.49	48	9.86	45	9.24	2	0.41
Neisseria gonorrhoeae	HISAT2	18636	8584	46.06	17139	91.97	1071	5.75	335	1.8	91	0.49
Neisseria gonorrhoeae	Kraken2 (RefSeq)	6	5	83.33	6	100	0	0	0	0	0	0
Neisseria gonorrhoeae	Kraken2 (human)	463	213	46	418	90.28	23	4.97	14	3.02	8	1.73
Neisseria gonorrhoeae	Novoalign	19622	4692	23.91	14120	71.96	1316	6.71	3600	18.35	586	2.99
Neisseria gonorrhoeae	SMALT	2	0	0	2	100	0	0	0	0	0	0
Neisseria gonorrhoeae	SNAP	687	305	44.4	641	93.3	38	5.53	2	0.29	6	0.87
Neisseria gonorrhoeae	minimap2	83	46	55.42	78	93.98	4	4.82	1	1.2	0	0
Salmonella enterica	BWA-mem	1	0	0	0	0	0	0	0	0	0	0
Salmonella enterica	Bowtie2	264	106	40.15	238	90.15	11	4.17	9	3.41	5	1.89
Salmonella enterica	Centrifuge (RefSeq)	475	4	0.84	406	85.47	68	14.32	0	0	0	0
Salmonella enterica	Centrifuge (human)	472	4	0.85	404	85.59	67	14.19	0	0	0	0
Salmonella enterica	GEM	1233	15	1.22	981	79.56	150	12.17	100	8.11	1	0.08
Salmonella enterica	HISAT2	42690	20142	47.18	39490	92.5	2315	5.42	720	1.69	164	0.38
Salmonella enterica	Kraken2 (RefSeq)	13	6	46.15	9	69.23	3	23.08	0	0	0	0
Salmonella enterica	Kraken2 (human)	949	453	47.73	821	86.51	57	6.01	47	4.95	23	2.42
Salmonella enterica	Novoalign	44297	9996	22.57	31590	71.31	2892	6.53	8072	18.22	1742	3.93
Salmonella enterica	SMALT	2	0	0	1	50	0	0	0	0	0	0
Salmonella enterica	SNAP	1503	632	42.05	1419	94.41	58	3.86	16	1.06	9	0.6
Salmonella enterica	minimap2	193	115	59.59	172	89.12	18	9.33	1	0.52	1	0.52
Shigella dysenteriae	BWA-mem	1	0	0	0	0	0	0	0	0	0	0
Shigella dysenteriae	Bowtie2	227	72	31.72	198	87.22	14	6.17	12	5.29	2	0.88
Shigella dysenteriae	Centrifuge (RefSeq)	445	4	0.9	385	86.52	58	13.03	0	0	1	0.22
Shigella dysenteriae	Centrifuge (human)	444	4	0.9	384	86.49	58	13.06	0	0	1	0.23
Shigella dysenteriae	GEM	1080	12	1.11	880	81.48	123	11.39	72	6.67	4	0.37
Shigella dysenteriae	HISAT2	38712	18223	47.07	35804	92.49	2119	5.47	636	1.64	152	0.39
Shigella dysenteriae	Kraken2 (RefSeq)	14	6	42.86	12	85.71	1	7.14	0	0	0	0
Shigella dysenteriae	Kraken2 (human)	889	429	48.26	776	87.29	58	6.52	40	4.5	14	1.57
Shigella dysenteriae	Novoalign	39698	9170	23.1	28315	71.33	2474	6.23	7454	18.78	1454	3.66
Shigella dysenteriae	SMALT	2	0	0	1	50	0	0	0	0	0	0
Shigella dysenteriae	SNAP	1381	540	39.1	1303	94.35	55	3.98	16	1.16	6	0.43
Shigella dysenteriae	minimap2	183	97	53.01	168	91.8	12	6.56	1	0.55	1	0.55
Staphylococcus aureus	BWA-mem	0	0	0	0	0	0	0	0	0	0	0
Staphylococcus aureus	Bowtie2	133	47	35.34	116	87.22	10	7.52	6	4.51	1	0.75
Staphylococcus aureus	Centrifuge (RefSeq)	285	1	0.35	248	87.02	37	12.98	0	0	0	0
Staphylococcus aureus	Centrifuge (human)	282	1	0.35	245	86.88	37	13.12	0	0	0	0
Staphylococcus aureus	GEM	718	5	0.7	588	81.89	82	11.42	41	5.71	7	0.97
Staphylococcus aureus	HISAT2	24810	11651	46.96	22919	92.38	1430	5.76	370	1.49	91	0.37
Staphylococcus aureus	Kraken2 (RefSeq)	9	7	77.78	9	100	0	0	0	0	0	0
Staphylococcus aureus	Kraken2 (human)	540	236	43.7	458	84.81	43	7.96	35	6.48	4	0.74
Staphylococcus aureus	Novoalign	25526	5634	22.07	18306	71.72	1644	6.44	4738	18.56	838	3.28
Staphylococcus aureus	SNAP	857	335	39.09	803	93.7	44	5.13	9	1.05	1	0.12
Staphylococcus aureus	minimap2	111	63	56.76	100	90.09	9	8.11	2	1.8	0	0
Streptococcus pneumoniae	BWA-mem	0	0	0	0	0	0	0	0	0	0	0
Streptococcus pneumoniae	Bowtie2	110	37	33.64	100	90.91	3	2.73	7	6.36	0	0
Streptococcus pneumoniae	Centrifuge (RefSeq)	199	4	2.01	171	85.93	27	13.57	1	0.5	0	0
Streptococcus pneumoniae	Centrifuge (human)	197	2	1.02	169	85.79	27	13.71	1	0.51	0	0
Streptococcus pneumoniae	GEM	478	4	0.84	381	79.71	57	11.92	38	7.95	2	0.42
Streptococcus pneumoniae	HISAT2	18173	8547	47.03	16727	92.04	1030	5.67	313	1.72	103	0.57
Streptococcus pneumoniae	Kraken2 (RefSeq)	5	2	40	5	100	0	0	0	0	0	0
Streptococcus pneumoniae	Kraken2 (human)	427	197	46.14	375	87.82	22	5.15	24	5.62	6	1.41
Streptococcus pneumoniae	Novoalign	18308	4252	23.22	13346	72.9	1140	6.23	3302	18.04	520	2.84
Streptococcus pneumoniae	SNAP	646	245	37.93	605	93.65	30	4.64	10	1.55	1	0.15
Streptococcus pneumoniae	minimap2	77	43	55.84	71	92.21	5	6.49	1	1.3	0	0
Simulating reads from human genome version GRCh38.p12, and aligning reads to human genome version GRCh37.p13.
Clostridioides difficile	BWA-mem	0	0	0	0	0	0	0	0	0	0	0
Clostridioides difficile	Bowtie2	147	76	51.7	126	85.71	15	10.2	6	4.08	0	0
Clostridioides difficile	GEM	44	18	40.91	34	77.27	1	2.27	2	4.55	7	15.91
Clostridioides difficile	HISAT2	32092	17560	54.72	29530	92.02	1811	5.64	671	2.09	80	0.25
Clostridioides difficile	Novoalign	21654	8966	41.41	12406	57.29	1378	6.36	7276	33.6	594	2.74
Clostridioides difficile	SMALT	1	0	0	1	100	0	0	0	0	0	0
Clostridioides difficile	SNAP	968	532	54.96	891	92.05	67	6.92	8	0.83	2	0.21
Clostridioides difficile	minimap2	162	82	50.62	146	90.12	13	8.02	3	1.85	0	0
Escherichia coli	BWA-mem	1	0	0	0	0	0	0	0	0	0	0
Escherichia coli	Bowtie2	159	86	54.09	139	87.42	9	5.66	10	6.29	0	0
Escherichia coli	GEM	65	27	41.54	47	72.31	2	3.08	8	12.31	7	10.77
Escherichia coli	HISAT2	34234	18627	54.41	31567	92.21	1942	5.67	632	1.85	92	0.27
Escherichia coli	Novoalign	23828	9948	41.75	13981	58.67	1508	6.33	7716	32.38	622	2.61
Escherichia coli	SMALT	1	0	0	0	0	0	0	0	0	0	0
Escherichia coli	SNAP	1032	573	55.52	947	91.76	64	6.2	19	1.84	1	0.1
Escherichia coli	minimap2	192	94	48.96	174	90.62	10	5.21	6	3.12	1	0.52
Klebsiella pneumoniae	BWA-mem	1	0	0	0	0	0	0	0	0	0	0
Klebsiella pneumoniae	Bowtie2	183	96	52.46	150	81.97	11	6.01	18	9.84	3	1.64
Klebsiella pneumoniae	GEM	55	27	49.09	41	74.55	5	9.09	2	3.64	6	10.91
Klebsiella pneumoniae	HISAT2	40216	21753	54.09	37189	92.47	2162	5.38	744	1.85	120	0.3
Klebsiella pneumoniae	Novoalign	27317	11062	40.49	15644	57.27	1674	6.13	9176	33.59	822	3.01
Klebsiella pneumoniae	SMALT	3	1	33.33	2	66.67	0	0	0	0	0	0
Klebsiella pneumoniae	SNAP	1155	654	56.62	1066	92.29	72	6.23	16	1.39	0	0
Klebsiella pneumoniae	minimap2	222	104	46.85	203	91.44	15	6.76	3	1.35	0	0
Listeria monocytogenes	BWA-mem	1	0	0	0	0	0	0	0	0	0	0
Listeria monocytogenes	Bowtie2	106	54	50.94	90	84.91	7	6.6	8	7.55	0	0
Listeria monocytogenes	GEM	30	16	53.33	20	66.67	1	3.33	2	6.67	6	20
Listeria monocytogenes	HISAT2	21669	11877	54.81	19971	92.16	1258	5.81	395	1.82	44	0.2
Listeria monocytogenes	Novoalign	15027	6450	42.92	8666	57.67	1030	6.85	5026	33.45	304	2.02
Listeria monocytogenes	SMALT	1	0	0	0	0	0	0	0	0	0	0
Listeria monocytogenes	SNAP	715	395	55.24	664	92.87	40	5.59	8	1.12	2	0.28
Listeria monocytogenes	minimap2	104	50	48.08	92	88.46	8	7.69	3	2.88	0	0
Mycobacterium tuberculosis	BWA-mem	2	0	0	0	0	0	0	0	0	0	0
Mycobacterium tuberculosis	Bowtie2	151	78	51.66	127	84.11	14	9.27	8	5.3	0	0
Mycobacterium tuberculosis	GEM	67	31	46.27	44	65.67	4	5.97	4	5.97	13	19.4
Mycobacterium tuberculosis	HISAT2	32843	17805	54.21	30293	92.24	1773	5.4	683	2.08	92	0.28
Mycobacterium tuberculosis	Novoalign	22434	9472	42.22	12906	57.53	1472	6.56	7440	33.16	614	2.74
Mycobacterium tuberculosis	SMALT	2	0	0	0	0	0	0	0	0	0	0
Mycobacterium tuberculosis	SNAP	1030	547	53.11	960	93.2	56	5.44	11	1.07	1	0.1
Mycobacterium tuberculosis	minimap2	148	71	47.97	134	90.54	6	4.05	6	4.05	0	0
Neisseria gonorrhoeae	BWA-mem	0	0	0	0	0	0	0	0	0	0	0
Neisseria gonorrhoeae	Bowtie2	87	40	45.98	66	75.86	6	6.9	15	17.24	0	0
Neisseria gonorrhoeae	GEM	27	11	40.74	20	74.07	5	18.52	0	0	2	7.41
Neisseria gonorrhoeae	HISAT2	16101	8717	54.14	14860	92.29	916	5.69	304	1.89	21	0.13
Neisseria gonorrhoeae	Novoalign	10902	4548	41.72	6336	58.12	738	6.77	3630	33.3	198	1.82
Neisseria gonorrhoeae	SNAP	459	251	54.68	430	93.68	23	5.01	5	1.09	1	0.22
Neisseria gonorrhoeae	minimap2	78	35	44.87	74	94.87	4	5.13	0	0	0	0
Salmonella enterica	BWA-mem	3	0	0	0	0	0	0	0	0	0	0
Salmonella enterica	Bowtie2	178	95	53.37	149	83.71	9	5.06	16	8.99	1	0.56
Salmonella enterica	GEM	59	27	45.76	48	81.36	0	0	4	6.78	4	6.78
Salmonella enterica	HISAT2	35914	19534	54.39	33254	92.59	1910	5.32	664	1.85	83	0.23
Salmonella enterica	Novoalign	24539	10412	42.43	14072	57.35	1506	6.14	8290	33.78	668	2.72
Salmonella enterica	SMALT	6	2	33.33	3	50	0	0	0	0	0	0
Salmonella enterica	SNAP	1061	566	53.35	986	92.93	57	5.37	13	1.23	2	0.19
Salmonella enterica	minimap2	185	90	48.65	166	89.73	13	7.03	2	1.08	1	0.54
Shigella dysenteriae	BWA-mem	1	0	0	0	0	0	0	0	0	0	0
Shigella dysenteriae	Bowtie2	163	84	51.53	142	87.12	12	7.36	8	4.91	0	0
Shigella dysenteriae	GEM	48	25	52.08	39	81.25	2	4.17	5	10.42	1	2.08
Shigella dysenteriae	HISAT2	32499	17719	54.52	30022	92.38	1749	5.38	651	2	76	0.23
Shigella dysenteriae	Novoalign	22457	9394	41.83	13044	58.08	1478	6.58	7328	32.63	606	2.7
Shigella dysenteriae	SMALT	1	0	0	0	0	0	0	0	0	0	0
Shigella dysenteriae	SNAP	993	519	52.27	916	92.25	56	5.64	19	1.91	1	0.1
Shigella dysenteriae	minimap2	161	72	44.72	148	91.93	9	5.59	2	1.24	1	0.62
Staphylococcus aureus	BWA-mem	0	0	0	0	0	0	0	0	0	0	0
Staphylococcus aureus	Bowtie2	100	55	55	91	91	8	8	1	1	0	0
Staphylococcus aureus	GEM	37	19	51.35	30	81.08	0	0	2	5.41	5	13.51
Staphylococcus aureus	HISAT2	20981	11409	54.38	19355	92.25	1164	5.55	420	2	42	0.2
Staphylococcus aureus	Novoalign	14076	5814	41.3	8224	58.43	886	6.29	4638	32.95	328	2.33
Staphylococcus aureus	SNAP	629	336	53.42	574	91.26	42	6.68	10	1.59	3	0.48
Staphylococcus aureus	minimap2	91	47	51.65	86	94.51	2	2.2	3	3.3	0	0
Streptococcus pneumoniae	BWA-mem	0	0	0	0	0	0	0	0	0	0	0
Streptococcus pneumoniae	Bowtie2	59	34	57.63	50	84.75	6	10.17	3	5.08	0	0
Streptococcus pneumoniae	GEM	18	8	44.44	16	88.89	0	0	2	11.11	0	0
Streptococcus pneumoniae	HISAT2	15262	8181	53.6	14064	92.15	892	5.84	283	1.85	23	0.15
Streptococcus pneumoniae	Novoalign	10206	4216	41.31	5956	58.36	662	6.49	3408	33.39	180	1.76
Streptococcus pneumoniae	SNAP	465	245	52.69	433	93.12	22	4.73	8	1.72	2	0.43
Streptococcus pneumoniae	minimap2	71	30	42.25	71	100	0	0	0	0	0	0
