## Supplementary Table 5 for "Phenotypically distinct human sequence is widespread in publicly archived microbial reads: an evaluation of methods for its detection"

### Sheet: Supplementary Table 5
Supplementary Table 5. GO term enrichment among genes whose reads were not classified as human.
Note that there were no human genes undetected by BWA-mem and so no GO term enrichment could be performed. This table shows only those significantly enriched GO terms (p < 0.05) where the observed number in each set of ‘false negative genes’ exceeded the expected number by 2-fold or greater. On the latter basis, no GO terms in the (very large) set of genes undetected by HISAT2 are included.
Method	GO category	GO ID	GO term description	Total no. of genes annotated with this GO term	Observed no. of genes with this GO term	Expected no. of genes with this GO term	Fold increase between obs. and exp.	% of the total no. of genes observed with this GO term	p
Simulating reads from, and (where relevant) aligning reads to, human genome version GRCh38.p12.
Bowtie2	biological process	GO:0002115	store-operated calcium entry	19	4	0.4	10	21.05	0.00061
Bowtie2	biological process	GO:0000724	double-strand break repair via homologou...	123	9	2.62	3.44	7.32	0.00127
Bowtie2	biological process	GO:0006027	glycosaminoglycan catabolic process	60	6	1.28	4.69	10	0.0017
Bowtie2	biological process	GO:0045910	negative regulation of DNA recombination	43	5	0.91	5.49	11.63	0.00211
Bowtie2	biological process	GO:0022400	regulation of rhodopsin mediated signali...	28	4	0.6	6.67	14.29	0.00276
Bowtie2	biological process	GO:0046831	regulation of RNA export from nucleus	14	3	0.3	10	21.43	0.00292
Bowtie2	biological process	GO:0030320	cellular monovalent inorganic anion home...	15	3	0.32	9.38	20	0.00359
Bowtie2	molecular function	GO:0000400	four-way junction DNA binding	16	4	0.34	11.76	25	0.0003
Bowtie2	molecular function	GO:0005089	Rho guanyl-nucleotide exchange factor ac...	87	8	1.86	4.3	9.2	0.00054
Bowtie2	molecular function	GO:0035254	glutamate receptor binding	53	6	1.13	5.31	11.32	0.0009
Bowtie2	molecular function	GO:0035591	signaling adaptor activity	77	7	1.64	4.27	9.09	0.00128
Bowtie2	molecular function	GO:0016755	transferase activity, transferring amino...	24	4	0.51	7.84	16.67	0.00155
Bowtie2	cellular component	GO:0045211	postsynaptic membrane	277	13	5.76	2.26	4.69	0.0055
Bowtie2	cellular component	GO:0030132	clathrin coat of coated pit	22	3	0.46	6.52	13.64	0.0102
Bowtie2	cellular component	GO:0001726	ruffle	180	9	3.74	2.41	5	0.0133
Bowtie2	cellular component	GO:0005844	polysome	73	5	1.52	3.29	6.85	0.018
Centrifuge (RefSeq)	biological process	GO:1901224	positive regulation of NIK/NF-kappaB sig...	87	2	0.05	40	2.3	0.00124
Centrifuge (RefSeq)	biological process	GO:0051591	response to cAMP	99	2	0.06	33.33	2.02	0.0016
Centrifuge (RefSeq)	molecular function	GO:0042301	phosphate ion binding	10	1	0.01	100	10	0.007
Centrifuge (RefSeq)	molecular function	GO:0005247	voltage-gated chloride channel activity	11	1	0.01	100	9.09	0.0077
Centrifuge (RefSeq)	molecular function	GO:0031404	chloride ion binding	13	1	0.01	100	7.69	0.0091
Centrifuge (RefSeq)	molecular function	GO:0015299	solute:proton antiporter activity	22	1	0.02	50	4.55	0.0154
Centrifuge (RefSeq)	molecular function	GO:0051059	NF-kappaB binding	28	1	0.02	50	3.57	0.0195
Centrifuge (RefSeq)	molecular function	GO:0016504	peptidase activator activity	34	1	0.02	50	2.94	0.0237
Centrifuge (RefSeq)	molecular function	GO:0071889	14-3-3 protein binding	34	1	0.02	50	2.94	0.0237
Centrifuge (RefSeq)	cellular component	GO:0045177	apical part of cell	406	3	0.25	12	0.74	0.00175
Centrifuge (RefSeq)	cellular component	GO:0035253	ciliary rootlet	10	1	0.01	100	10	0.00614
Centrifuge (RefSeq)	cellular component	GO:0097449	astrocyte projection	13	1	0.01	100	7.69	0.00798
Centrifuge (RefSeq)	cellular component	GO:0005641	nuclear envelope lumen	17	1	0.01	100	5.88	0.01042
Centrifuge (RefSeq)	cellular component	GO:0031362	anchored component of external side of p...	18	1	0.01	100	5.56	0.01103
Centrifuge (RefSeq)	cellular component	GO:0000242	pericentriolar material	21	1	0.01	100	4.76	0.01286
Centrifuge (human)	biological process	GO:1990535	neuron projection maintenance	10	1	0.01	100	10	0.0051
Centrifuge (human)	biological process	GO:0051124	synaptic growth at neuromuscular junctio...	10	1	0.01	100	10	0.0051
Centrifuge (human)	biological process	GO:0050725	positive regulation of interleukin-1 bet...	12	1	0.01	100	8.33	0.0061
Centrifuge (human)	biological process	GO:1902004	positive regulation of beta-amyloid form...	12	1	0.01	100	8.33	0.0061
Centrifuge (human)	molecular function	GO:0005247	voltage-gated chloride channel activity	11	1	0.01	100	9.09	0.0066
Centrifuge (human)	molecular function	GO:0031404	chloride ion binding	13	1	0.01	100	7.69	0.0078
Centrifuge (human)	molecular function	GO:0015299	solute:proton antiporter activity	22	1	0.01	100	4.55	0.0132
Centrifuge (human)	molecular function	GO:0016504	peptidase activator activity	34	1	0.02	50	2.94	0.0203
Centrifuge (human)	molecular function	GO:0071889	14-3-3 protein binding	34	1	0.02	50	2.94	0.0203
Centrifuge (human)	molecular function	GO:0030020	extracellular matrix structural constitu...	45	1	0.03	33.33	2.22	0.0268
Centrifuge (human)	molecular function	GO:0030546	receptor activator activity	51	1	0.03	33.33	1.96	0.0303
Centrifuge (human)	molecular function	GO:0004864	protein phosphatase inhibitor activity	58	1	0.03	33.33	1.72	0.0344
Centrifuge (human)	cellular component	GO:0045177	apical part of cell	406	3	0.21	14.29	0.74	0.001
Centrifuge (human)	cellular component	GO:0035253	ciliary rootlet	10	1	0.01	100	10	0.0052
Centrifuge (human)	cellular component	GO:0097449	astrocyte projection	13	1	0.01	100	7.69	0.0068
Centrifuge (human)	cellular component	GO:0005641	nuclear envelope lumen	17	1	0.01	100	5.88	0.0088
Centrifuge (human)	cellular component	GO:0031362	anchored component of external side of p...	18	1	0.01	100	5.56	0.0093
Centrifuge (human)	cellular component	GO:0000242	pericentriolar material	21	1	0.01	100	4.76	0.0109
Centrifuge (human)	cellular component	GO:0005788	endoplasmic reticulum lumen	319	2	0.17	11.76	0.63	0.0114
GEM	biological process	GO:0031122	cytoplasmic microtubule organization	55	2	0.06	33.33	3.64	0.0019
GEM	biological process	GO:0006027	glycosaminoglycan catabolic process	60	2	0.07	28.57	3.33	0.0022
GEM	biological process	GO:0051963	regulation of synapse assembly	87	2	0.1	20	2.3	0.0046
GEM	molecular function	GO:0019905	syntaxin binding	77	2	0.09	22.22	2.6	0.0035
GEM	molecular function	GO:0005509	calcium ion binding	753	4	0.87	4.6	0.53	0.0101
GEM	molecular function	GO:0042577	lipid phosphatase activity	12	1	0.01	100	8.33	0.0138
GEM	molecular function	GO:0008195	phosphatidate phosphatase activity	14	1	0.02	50	7.14	0.0161
GEM	molecular function	GO:1990404	protein ADP-ribosylase activity	15	1	0.02	50	6.67	0.0172
GEM	cellular component	GO:0097060	synaptic membrane	361	4	0.46	8.7	1.11	0.0011
GEM	cellular component	GO:0031201	SNARE complex	50	2	0.06	33.33	4	0.0019
GEM	cellular component	GO:0031594	neuromuscular junction	80	2	0.1	20	2.5	0.0047
GEM	cellular component	GO:0072686	mitotic spindle	115	2	0.15	13.33	1.74	0.0094
Kraken2 (RefSeq)	biological process	GO:0006506	GPI anchor biosynthetic process	32	2	0.03	66.67	6.25	0.00053
Kraken2 (RefSeq)	biological process	GO:0055074	calcium ion homeostasis	452	4	0.48	8.33	0.88	0.00121
Kraken2 (RefSeq)	molecular function	GO:0042805	actinin binding	44	2	0.04	50	4.55	0.00071
Kraken2 (RefSeq)	molecular function	GO:0005262	calcium channel activity	120	2	0.11	18.18	1.67	0.00518
Kraken2 (RefSeq)	molecular function	GO:0042975	peroxisome proliferator activated recept...	11	1	0.01	100	9.09	0.0099
Kraken2 (RefSeq)	molecular function	GO:0005506	iron ion binding	175	2	0.16	12.5	1.14	0.01072
Kraken2 (RefSeq)	molecular function	GO:0070679	inositol 1,4,5 trisphosphate binding	14	1	0.01	100	7.14	0.01259
Kraken2 (RefSeq)	cellular component	GO:0000800	lateral element	15	1	0.01	100	6.67	0.0148
Kraken2 (RefSeq)	cellular component	GO:0097381	photoreceptor disc membrane	22	1	0.02	50	4.55	0.0217
Kraken2 (RefSeq)	cellular component	GO:0031463	Cul3-RING ubiquitin ligase complex	38	1	0.04	25	2.63	0.0371
Kraken2 (RefSeq)	cellular component	GO:0032040	small-subunit processome	44	1	0.04	25	2.27	0.0429
Kraken2 (human)	biological process	GO:0043087	regulation of GTPase activity	521	52	25.24	2.06	9.98	6.6e-07
Kraken2 (human)	biological process	GO:0051056	regulation of small GTPase mediated sign...	356	41	17.25	2.38	11.52	1.2e-06
Kraken2 (human)	biological process	GO:0048675	axon extension	120	20	5.81	3.44	16.67	1.2e-06
Kraken2 (human)	biological process	GO:0007416	synapse assembly	150	23	7.27	3.16	15.33	1.9e-06
Kraken2 (human)	biological process	GO:0031346	positive regulation of cell projection o...	392	45	18.99	2.37	11.48	2e-06
Kraken2 (human)	biological process	GO:0007605	sensory perception of sound	155	22	7.51	2.93	14.19	5.8e-06
Kraken2 (human)	biological process	GO:0007613	memory	123	19	5.96	3.19	15.45	7.2e-06
Kraken2 (human)	biological process	GO:0001764	neuron migration	159	22	7.7	2.86	13.84	8.8e-06
Kraken2 (human)	biological process	GO:0007270	neuron-neuron synaptic transmission	181	23	8.77	2.62	12.71	2.1e-05
Kraken2 (human)	biological process	GO:0097061	dendritic spine organization	80	14	3.88	3.61	17.5	2.7e-05
Kraken2 (human)	molecular function	GO:0005509	calcium ion binding	753	77	37.29	2.06	10.23	1.2e-09
Kraken2 (human)	molecular function	GO:0030695	GTPase regulator activity	325	36	16.1	2.24	11.08	5.6e-06
Kraken2 (human)	molecular function	GO:0004012	phospholipid-translocating ATPase activi...	23	8	1.14	7.02	34.78	8.9e-06
Kraken2 (human)	molecular function	GO:0005245	voltage-gated calcium channel activity	44	10	2.18	4.59	22.73	4.5e-05
Kraken2 (human)	molecular function	GO:0003714	transcription corepressor activity	262	29	12.98	2.23	11.07	4.5e-05
Kraken2 (human)	molecular function	GO:0005089	Rho guanyl-nucleotide exchange factor ac...	87	14	4.31	3.25	16.09	9e-05
Kraken2 (human)	molecular function	GO:0004890	GABA-A receptor activity	19	6	0.94	6.38	31.58	0.00023
Kraken2 (human)	cellular component	GO:0045202	synapse	1118	124	52.63	2.36	11.09	2.2e-15
Kraken2 (human)	cellular component	GO:0097458	neuron part	1603	163	75.47	2.16	10.17	4.8e-13
Kraken2 (human)	cellular component	GO:0005938	cell cortex	318	37	14.97	2.47	11.64	4.6e-07
Kraken2 (human)	cellular component	GO:0005788	endoplasmic reticulum lumen	319	33	15.02	2.2	10.34	2e-05
Kraken2 (human)	cellular component	GO:1902711	GABA-A receptor complex	19	6	0.89	6.74	31.58	0.00017
Kraken2 (human)	cellular component	GO:0031252	cell leading edge	419	46	19.73	2.33	10.98	0.00018
minimap2	biological process	GO:0042391	regulation of membrane potential	442	27	8.91	3.03	6.11	1.1e-05
minimap2	biological process	GO:0048667	cell morphogenesis involved in neuron di...	591	38	11.91	3.19	6.43	1.5e-05
minimap2	biological process	GO:0035249	synaptic transmission, glutamatergic	102	10	2.06	4.85	9.8	4e-05
minimap2	biological process	GO:0051965	positive regulation of synapse assembly	68	8	1.37	5.84	11.76	6.5e-05
minimap2	biological process	GO:0050775	positive regulation of dendrite morphoge...	39	6	0.79	7.59	15.38	0.00012
minimap2	biological process	GO:0035023	regulation of Rho protein signal transdu...	150	11	3.02	3.64	7.33	0.00024
minimap2	biological process	GO:0098742	cell-cell adhesion via plasma-membrane a...	261	15	5.26	2.85	5.75	0.00028
minimap2	biological process	GO:0007216	G-protein coupled glutamate receptor sig...	17	4	0.34	11.76	23.53	0.00031
minimap2	biological process	GO:0007214	gamma-aminobutyric acid signaling pathwa...	31	5	0.62	8.06	16.13	0.00036
minimap2	biological process	GO:0043087	regulation of GTPase activity	521	23	10.5	2.19	4.41	0.0004
minimap2	molecular function	GO:0005245	voltage-gated calcium channel activity	44	7	0.88	7.95	15.91	2.4e-05
minimap2	molecular function	GO:0008066	glutamate receptor activity	27	5	0.54	9.26	18.52	0.00017
minimap2	molecular function	GO:0004714	transmembrane receptor protein tyrosine ...	72	8	1.44	5.56	11.11	0.00048
minimap2	molecular function	GO:0005272	sodium channel activity	37	5	0.74	6.76	13.51	0.00079
minimap2	molecular function	GO:1904315	transmitter-gated ion channel activity i...	40	5	0.8	6.25	12.5	0.00114
minimap2	molecular function	GO:0097110	scaffold protein binding	60	6	1.2	5	10	0.00122
minimap2	molecular function	GO:0043621	protein self-association	60	6	1.2	5	10	0.00122
minimap2	molecular function	GO:0005089	Rho guanyl-nucleotide exchange factor ac...	87	7	1.73	4.05	8.05	0.00177
minimap2	molecular function	GO:0016917	GABA receptor activity	28	4	0.56	7.14	14.29	0.00218
minimap2	cellular component	GO:0031226	intrinsic component of plasma membrane	1800	70	34.7	2.02	3.89	3.8e-08
minimap2	cellular component	GO:0098794	postsynapse	591	31	11.39	2.72	5.25	5.3e-07
minimap2	cellular component	GO:0097458	neuron part	1603	67	30.9	2.17	4.18	5.1e-06
minimap2	cellular component	GO:0097060	synaptic membrane	361	21	6.96	3.02	5.82	8e-06
minimap2	cellular component	GO:0034704	calcium channel complex	74	8	1.43	5.59	10.81	8.8e-05
minimap2	cellular component	GO:0044304	main axon	76	6	1.46	4.11	7.89	0.00347
minimap2	cellular component	GO:1902711	GABA-A receptor complex	19	3	0.37	8.11	15.79	0.00548
Novoalign	biological process	GO:0098742	cell-cell adhesion via plasma-membrane a...	261	52	16.31	3.19	19.92	6.4e-14
Novoalign	biological process	GO:0071947	protein deubiquitination involved in ubi...	12	8	0.75	10.67	66.67	9e-08
Novoalign	biological process	GO:0009812	flavonoid metabolic process	16	9	1	9	56.25	1.1e-07
Novoalign	biological process	GO:0052697	xenobiotic glucuronidation	11	7	0.69	10.14	63.64	9.7e-07
Novoalign	biological process	GO:0007030	Golgi organization	147	26	9.19	2.83	17.69	2.6e-06
Novoalign	biological process	GO:0034472	snRNA 3'-end processing	27	9	1.69	5.33	33.33	2.4e-05
Novoalign	biological process	GO:0006607	NLS-bearing protein import into nucleus	24	8	1.5	5.33	33.33	6.8e-05
Novoalign	molecular function	GO:0036459	ubiquitinyl hydrolase activity	128	27	8.14	3.32	21.09	2.8e-08
Novoalign	molecular function	GO:0017016	Ras GTPase binding	341	48	21.68	2.21	14.08	1.8e-07
Novoalign	molecular function	GO:0030695	GTPase regulator activity	325	46	20.67	2.23	14.15	2.8e-07
Novoalign	molecular function	GO:0004197	cysteine-type endopeptidase activity	127	25	8.08	3.09	19.69	6.2e-07
Novoalign	molecular function	GO:0015085	calcium ion transmembrane transporter ac...	136	23	8.65	2.66	16.91	2.9e-05
Novoalign	molecular function	GO:0005261	cation channel activity	301	43	19.14	2.25	14.29	2.9e-05
Novoalign	molecular function	GO:0042954	lipoprotein transporter activity	13	6	0.83	7.23	46.15	7.6e-05
Novoalign	molecular function	GO:0005540	hyaluronic acid binding	27	8	1.72	4.65	29.63	0.0002
Novoalign	molecular function	GO:0005244	voltage-gated ion channel activity	199	30	12.65	2.37	15.08	0.00025
Novoalign	cellular component	GO:0000137	Golgi cis cisterna	30	16	1.89	8.47	53.33	3.6e-12
Novoalign	cellular component	GO:0005801	cis-Golgi network	74	22	4.66	4.72	29.73	5.1e-10
Novoalign	cellular component	GO:0032580	Golgi cisterna membrane	90	24	5.67	4.23	26.67	9.9e-10
Novoalign	cellular component	GO:0032039	integrator complex	29	10	1.83	5.46	34.48	6.3e-06
Novoalign	cellular component	GO:0016010	dystrophin-associated glycoprotein compl...	19	7	1.2	5.83	36.84	0.00019
Novoalign	cellular component	GO:0005796	Golgi lumen	121	18	7.63	2.36	14.88	0.00057
Novoalign	cellular component	GO:0030018	Z disc	133	19	8.38	2.27	14.29	0.00068
SNAP	biological process	GO:0010975	regulation of neuron projection developm...	505	108	53.12	2.03	21.39	7.6e-10
SNAP	biological process	GO:0007215	glutamate receptor signaling pathway	97	30	10.2	2.94	30.93	7.8e-08
SNAP	biological process	GO:0016358	dendrite development	245	54	25.77	2.1	22.04	1e-07
SNAP	biological process	GO:0035023	regulation of Rho protein signal transdu...	150	36	15.78	2.28	24	1.6e-06
SNAP	biological process	GO:0070588	calcium ion transmembrane transport	238	55	25.04	2.2	23.11	2.6e-06
SNAP	molecular function	GO:0005516	calmodulin binding	204	50	21.88	2.29	24.51	1.5e-08
SNAP	molecular function	GO:0015085	calcium ion transmembrane transporter ac...	136	37	14.58	2.54	27.21	2.8e-06
SNAP	molecular function	GO:0016247	channel regulator activity	141	34	15.12	2.25	24.11	4.3e-06
SNAP	molecular function	GO:0005088	Ras guanyl-nucleotide exchange factor ac...	146	33	15.66	2.11	22.6	2.5e-05
SNAP	cellular component	GO:0097060	synaptic membrane	361	85	37.26	2.28	23.55	2e-13
SNAP	cellular component	GO:0031252	cell leading edge	419	88	43.24	2.04	21	5.9e-11
SNAP	cellular component	GO:0008328	ionotropic glutamate receptor complex	54	21	5.57	3.77	38.89	3.1e-08
Simulating reads from human genome version GRCh38.p12, and aligning reads to human genome version GRCh37.p13.
Bowtie2	biological process	GO:0052697	xenobiotic glucuronidation	11	7	0.24	29.17	63.64	6.1e-10
Bowtie2	biological process	GO:0022604	regulation of cell morphogenesis	630	34	13.53	2.51	5.4	7.4e-05
Bowtie2	biological process	GO:0016358	dendrite development	245	16	5.26	3.04	6.53	0.00012
Bowtie2	biological process	GO:0001841	neural tube formation	109	10	2.34	4.27	9.17	0.00026
Bowtie2	biological process	GO:0055064	chloride ion homeostasis	16	4	0.34	11.76	25	0.00031
Bowtie2	biological process	GO:0035249	synaptic transmission, glutamatergic	102	9	2.19	4.11	8.82	0.00035
Bowtie2	biological process	GO:0007216	G-protein coupled glutamate receptor sig...	17	4	0.37	10.81	23.53	0.0004
Bowtie2	molecular function	GO:0015020	glucuronosyltransferase activity	35	9	0.75	12	25.71	3.9e-08
Bowtie2	molecular function	GO:0005096	GTPase activator activity	289	16	6.21	2.58	5.54	0.00056
Bowtie2	molecular function	GO:0005484	SNAP receptor activity	33	5	0.71	7.04	15.15	0.00065
Bowtie2	molecular function	GO:0004861	cyclin-dependent protein serine/threonin...	13	3	0.28	10.71	23.08	0.0024
Bowtie2	molecular function	GO:0015631	tubulin binding	337	16	7.24	2.21	4.75	0.00273
Bowtie2	molecular function	GO:0000149	SNARE binding	114	8	2.45	3.27	7.02	0.00324
Bowtie2	cellular component	GO:0097060	synaptic membrane	361	23	7.32	3.14	6.37	1.5e-06
Bowtie2	cellular component	GO:0098794	postsynapse	591	29	11.98	2.42	4.91	1.2e-05
Bowtie2	cellular component	GO:0098797	plasma membrane protein complex	710	33	14.39	2.29	4.65	3.8e-05
Bowtie2	cellular component	GO:0031201	SNARE complex	50	6	1.01	5.94	12	0.0005
Bowtie2	cellular component	GO:0044853	plasma membrane raft	116	9	2.35	3.83	7.76	0.0006
Bowtie2	cellular component	GO:0031010	ISWI-type complex	12	3	0.24	12.5	25	0.00159
GEM	biological process	GO:0052697	xenobiotic glucuronidation	11	7	0.02	350	63.64	9.8e-18
GEM	biological process	GO:0042573	retinoic acid metabolic process	25	3	0.04	75	12	1.2e-05
GEM	biological process	GO:1902306	negative regulation of sodium ion transm...	13	2	0.02	100	15.38	0.00024
GEM	molecular function	GO:0015020	glucuronosyltransferase activity	35	7	0.06	116.67	20	1.1e-13
GEM	molecular function	GO:0001972	retinoic acid binding	19	3	0.03	100	15.79	3.9e-06
GEM	molecular function	GO:0042802	identical protein binding	1866	12	3.09	3.88	0.64	2.4e-05
GEM	molecular function	GO:0046982	protein heterodimerization activity	544	7	0.9	7.78	1.29	2.5e-05
GEM	molecular function	GO:0005080	protein kinase C binding	52	2	0.09	22.22	3.85	0.0034
GEM	molecular function	GO:0035254	glutamate receptor binding	53	2	0.09	22.22	3.77	0.0035
GEM	cellular component	GO:0005789	endoplasmic reticulum membrane	1231	8	2.16	3.7	0.65	0.0011
GEM	cellular component	GO:0005797	Golgi medial cisterna	10	1	0.02	50	10	0.0174
GEM	cellular component	GO:0042470	melanosome	118	2	0.21	9.52	1.69	0.0182
GEM	cellular component	GO:0016442	RISC complex	11	1	0.02	50	9.09	0.0191
minimap2	biological process	GO:0019228	neuronal action potential	34	6	0.57	10.53	17.65	1.9e-05
minimap2	biological process	GO:0007409	axonogenesis	469	23	7.88	2.92	4.9	2.4e-05
minimap2	biological process	GO:0007416	synapse assembly	150	12	2.52	4.76	8	3.4e-05
minimap2	biological process	GO:0051056	regulation of small GTPase mediated sign...	356	17	5.98	2.84	4.78	0.00012
minimap2	biological process	GO:0035335	peptidyl-tyrosine dephosphorylation	114	9	1.91	4.71	7.89	0.00013
minimap2	biological process	GO:0050803	regulation of synapse structure or activ...	334	18	5.61	3.21	5.39	0.00014
minimap2	biological process	GO:0038128	ERBB2 signaling pathway	32	5	0.54	9.26	15.62	0.00018
minimap2	biological process	GO:0071625	vocalization behavior	21	4	0.35	11.43	19.05	0.00037
minimap2	biological process	GO:0007268	synaptic transmission	744	30	12.49	2.4	4.03	0.00037
minimap2	biological process	GO:0071805	potassium ion transmembrane transport	221	15	3.71	4.04	6.79	0.00042
minimap2	molecular function	GO:0005261	cation channel activity	301	18	5.02	3.59	5.98	2.9e-05
minimap2	molecular function	GO:0015079	potassium ion transmembrane transporter ...	155	12	2.58	4.65	7.74	3.4e-05
minimap2	molecular function	GO:0008066	glutamate receptor activity	27	5	0.45	11.11	18.52	7.5e-05
minimap2	molecular function	GO:0005001	transmembrane receptor protein tyrosine ...	16	4	0.27	14.81	25	0.00012
minimap2	molecular function	GO:0005509	calcium ion binding	753	27	12.56	2.15	3.59	0.00017
minimap2	molecular function	GO:0005005	transmembrane-ephrin receptor activity	17	3	0.28	10.71	17.65	0.00263
minimap2	molecular function	GO:0005088	Ras guanyl-nucleotide exchange factor ac...	146	8	2.43	3.29	5.48	0.00317
minimap2	cellular component	GO:0097060	synaptic membrane	361	22	5.8	3.79	6.09	1e-07
minimap2	cellular component	GO:0098794	postsynapse	591	29	9.49	3.06	4.91	3.2e-07
minimap2	cellular component	GO:0008076	voltage-gated potassium channel complex	94	9	1.51	5.96	9.57	2e-05
minimap2	cellular component	GO:0008328	ionotropic glutamate receptor complex	54	6	0.87	6.9	11.11	0.00022
minimap2	cellular component	GO:0043204	perikaryon	139	9	2.23	4.04	6.47	0.00042
minimap2	cellular component	GO:0005769	early endosome	421	15	6.76	2.22	3.56	0.00352
minimap2	cellular component	GO:0097458	neuron part	1603	54	25.74	2.1	3.37	0.00435
Novoalign	biological process	GO:0098742	cell-cell adhesion via plasma-membrane a...	261	39	14.76	2.64	14.94	2.6e-08
Novoalign	biological process	GO:0071947	protein deubiquitination involved in ubi...	12	8	0.68	11.76	66.67	4.1e-08
Novoalign	biological process	GO:0007030	Golgi organization	147	23	8.31	2.77	15.65	1.7e-05
Novoalign	biological process	GO:0006607	NLS-bearing protein import into nucleus	24	7	1.36	5.15	29.17	0.00027
Novoalign	biological process	GO:0045651	positive regulation of macrophage differ...	15	5	0.85	5.88	33.33	0.00107
Novoalign	biological process	GO:1904037	positive regulation of epithelial cell a...	50	9	2.83	3.18	18	0.00176
Novoalign	biological process	GO:0015914	phospholipid transport	75	11	4.24	2.59	14.67	0.00316
Novoalign	molecular function	GO:0036459	ubiquitinyl hydrolase activity	128	28	7.39	3.79	21.88	7.8e-10
Novoalign	molecular function	GO:0004197	cysteine-type endopeptidase activity	127	28	7.34	3.81	22.05	3.1e-09
Novoalign	molecular function	GO:0090079	translation regulator activity, nucleic ...	29	9	1.68	5.36	31.03	2.4e-05
Novoalign	molecular function	GO:0042954	lipoprotein transporter activity	13	6	0.75	8	46.15	4.4e-05
Novoalign	molecular function	GO:0005540	hyaluronic acid binding	27	8	1.56	5.13	29.63	0.0001
Novoalign	molecular function	GO:0030020	extracellular matrix structural constitu...	45	10	2.6	3.85	22.22	0.0002
Novoalign	cellular component	GO:0000137	Golgi cis cisterna	30	16	1.71	9.36	53.33	7.5e-13
Novoalign	cellular component	GO:0005801	cis-Golgi network	74	19	4.21	4.51	25.68	2.1e-08
Novoalign	cellular component	GO:0032580	Golgi cisterna membrane	90	20	5.12	3.91	22.22	1.2e-07
Novoalign	cellular component	GO:0000145	exocyst	19	6	1.08	5.56	31.58	0.00048
Novoalign	cellular component	GO:0005796	Golgi lumen	121	17	6.89	2.47	14.05	0.0005
Novoalign	cellular component	GO:0005643	nuclear pore	91	14	5.18	2.7	15.38	0.00061
Novoalign	cellular component	GO:0000242	pericentriolar material	21	6	1.2	5	28.57	0.00087
SMALT	biological process	GO:0000122	negative regulation of transcription fro...	876	1	0.04	25	0.11	0.045
SMALT	molecular function	GO:0003690	double-stranded DNA binding	169	1	0.02	50	0.59	0.0169
SMALT	molecular function	GO:0001227	transcriptional repressor activity, RNA ...	241	1	0.02	50	0.41	0.0241
SMALT	cellular component	GO:0032580	Golgi cisterna membrane	90	1	0.01	100	1.11	0.0085
SNAP	biological process	GO:0098742	cell-cell adhesion via plasma-membrane a...	261	66	26.67	2.47	25.29	3e-12
SNAP	biological process	GO:0007416	synapse assembly	150	40	15.33	2.61	26.67	2.3e-08
SNAP	biological process	GO:0010811	positive regulation of cell-substrate ad...	116	30	11.85	2.53	25.86	1.3e-06
SNAP	biological process	GO:0060078	regulation of postsynaptic membrane pote...	149	38	15.23	2.5	25.5	1.4e-06
SNAP	biological process	GO:0046578	regulation of Ras protein signal transdu...	250	52	25.55	2.04	20.8	1.8e-06
SNAP	biological process	GO:0050804	modulation of synaptic transmission	451	94	46.09	2.04	20.84	2.8e-06
SNAP	biological process	GO:0070588	calcium ion transmembrane transport	238	49	24.32	2.01	20.59	5.6e-06
SNAP	molecular function	GO:0005516	calmodulin binding	204	48	21.08	2.28	23.53	3.6e-08
SNAP	molecular function	GO:0072509	divalent inorganic cation transmembrane ...	183	45	18.91	2.38	24.59	3.9e-07
SNAP	molecular function	GO:0022824	transmitter-gated ion channel activity	60	18	6.2	2.9	30	2.2e-05
SNAP	cellular component	GO:0098794	postsynapse	591	123	58.81	2.09	20.81	1.9e-15
SNAP	cellular component	GO:0097060	synaptic membrane	361	83	35.92	2.31	22.99	2.2e-13
SNAP	cellular component	GO:0005938	cell cortex	318	66	31.64	2.09	20.75	1.3e-06
