## Supplementary Table 6 for "Phenotypically distinct human sequence is widespread in publicly archived microbial reads: an evaluation of methods for its detection"

### Sheet: Supplementary Table 6
Supplementary Table 6. GO term enrichment among genes to which bacterial reads had been incorrectly assigned.
This table shows only those significantly enriched GO terms (p < 0.05) where the observed number in each set of ‘false positive genes’ exceeded the expected number by 2-fold or greater. On the latter basis, no GO terms in the (very large) set of genes undetected by HISAT2 are included.
Method	GO category	GO ID	GO term description	Total no. of genes annotated with this GO term	Observed no. of genes with this GO term	Expected no. of genes with this GO term	Fold increase between obs. and exp.	% of the total no. of genes observed with this GO term	p
Simulating reads from, and (where relevant) aligning reads to, human genome version GRCh38.p12.
GEM	biological process	GO:0051085	chaperone mediated protein folding requi...	40	4	0.17	23.53	10	2.3e-05
GEM	biological process	GO:0042407	cristae formation	34	3	0.14	21.43	8.82	0.00038
GEM	biological process	GO:0055010	ventricular cardiac muscle tissue morpho...	48	3	0.2	15	6.25	0.00106
GEM	biological process	GO:0042026	protein refolding	51	3	0.21	14.29	5.88	0.00126
GEM	biological process	GO:0032968	positive regulation of transcription elo...	18	2	0.08	25	11.11	0.00252
GEM	biological process	GO:0006555	methionine metabolic process	18	2	0.08	25	11.11	0.00252
GEM	biological process	GO:0046579	positive regulation of Ras protein signa...	65	3	0.27	11.11	4.62	0.00254
GEM	biological process	GO:0035994	response to muscle stretch	19	2	0.08	25	10.53	0.00281
GEM	biological process	GO:0032332	positive regulation of chondrocyte diffe...	20	2	0.08	25	10	0.00311
GEM	biological process	GO:1903779	regulation of cardiac conduction	70	3	0.29	10.34	4.29	0.00314
GEM	molecular function	GO:0051787	misfolded protein binding	39	4	0.16	25	10.26	2.1e-05
GEM	molecular function	GO:0044183	protein binding involved in protein fold...	33	3	0.14	21.43	9.09	0.00035
GEM	molecular function	GO:0019904	protein domain specific binding	737	10	3.07	3.26	1.36	0.00097
GEM	molecular function	GO:0015459	potassium channel regulator activity	48	3	0.2	15	6.25	0.00106
GEM	molecular function	GO:0032559	adenyl ribonucleotide binding	1693	16	7.06	2.27	0.95	0.00151
GEM	molecular function	GO:0046933	proton-transporting ATP synthase activit...	18	2	0.08	25	11.11	0.00252
GEM	molecular function	GO:0051082	unfolded protein binding	137	4	0.57	7.02	2.92	0.00259
GEM	cellular component	GO:0033017	sarcoplasmic reticulum membrane	37	3	0.15	20	8.11	0.00049
GEM	cellular component	GO:0008180	COP9 signalosome	51	3	0.21	14.29	5.88	0.00126
GEM	cellular component	GO:0005753	mitochondrial proton-transporting ATP sy...	22	2	0.09	22.22	9.09	0.00376
GEM	cellular component	GO:0005814	centriole	154	4	0.64	6.25	2.6	0.00395
GEM	cellular component	GO:0043025	neuronal cell body	512	7	2.13	3.29	1.37	0.00555
GEM	cellular component	GO:0008076	voltage-gated potassium channel complex	94	3	0.39	7.69	3.19	0.00714
GEM	cellular component	GO:0008021	synaptic vesicle	194	4	0.81	4.94	2.06	0.00884
minimap2	biological process	GO:0007416	synapse assembly	150	12	2.12	5.66	8	6.8e-06
minimap2	biological process	GO:0010595	positive regulation of endothelial cell ...	127	9	1.8	5	7.09	8.2e-05
minimap2	biological process	GO:0050803	regulation of synapse structure or activ...	334	16	4.73	3.38	4.79	0.00013
minimap2	biological process	GO:0098742	cell-cell adhesion via plasma-membrane a...	261	13	3.69	3.52	4.98	0.00034
minimap2	biological process	GO:0086016	AV node cell action potential	11	3	0.16	18.75	27.27	0.00042
minimap2	biological process	GO:0003148	outflow tract septum morphogenesis	27	4	0.38	10.53	14.81	0.00053
minimap2	biological process	GO:0098911	regulation of ventricular cardiac muscle...	12	3	0.17	17.65	25	0.00056
minimap2	molecular function	GO:0004702	receptor signaling protein serine/threon...	51	7	0.75	9.33	13.73	7.1e-05
minimap2	molecular function	GO:0008331	high voltage-gated calcium channel activ...	11	3	0.16	18.75	27.27	0.00048
minimap2	molecular function	GO:0042577	lipid phosphatase activity	12	3	0.18	16.67	25	0.00064
minimap2	molecular function	GO:0015459	potassium channel regulator activity	48	5	0.71	7.04	10.42	0.00069
minimap2	molecular function	GO:0008235	metalloexopeptidase activity	60	5	0.89	5.62	8.33	0.00191
minimap2	molecular function	GO:0030165	PDZ domain binding	91	6	1.34	4.48	6.59	0.0023
minimap2	molecular function	GO:0004970	ionotropic glutamate receptor activity	19	3	0.28	10.71	15.79	0.00259
minimap2	cellular component	GO:0098794	postsynapse	591	19	8.2	2.32	3.21	0.00064
minimap2	cellular component	GO:0016010	dystrophin-associated glycoprotein compl...	19	4	0.26	15.38	21.05	0.00085
minimap2	cellular component	GO:0030424	axon	556	18	7.72	2.33	3.24	0.00275
minimap2	cellular component	GO:0005913	cell-cell adherens junction	116	6	1.61	3.73	5.17	0.00564
minimap2	cellular component	GO:0031941	filamentous actin	27	3	0.37	8.11	11.11	0.00605
minimap2	cellular component	GO:0034702	ion channel complex	328	14	4.55	3.08	4.27	0.00651
minimap2	cellular component	GO:0034464	BBSome	10	2	0.14	14.29	20	0.00802
Novoalign	biological process	GO:0097050	type B pancreatic cell apoptotic process	10	1	0	99	10	0.00254
Novoalign	biological process	GO:0071313	cellular response to caffeine	10	1	0	99	10	0.00254
Novoalign	molecular function	GO:0034236	protein kinase A catalytic subunit bindi...	14	1	0	99	7.14	0.00351
Novoalign	molecular function	GO:0034237	protein kinase A regulatory subunit bind...	20	1	0.01	100	5	0.00501
Novoalign	molecular function	GO:0004709	MAP kinase kinase kinase activity	27	1	0.01	100	3.7	0.00676
Novoalign	molecular function	GO:0046872	metal ion binding	4533	4	1.14	3.51	0.09	0.01098
Novoalign	molecular function	GO:0015459	potassium channel regulator activity	48	1	0.01	100	2.08	0.012
Novoalign	molecular function	GO:0043621	protein self-association	60	1	0.02	50	1.67	0.01498
Novoalign	molecular function	GO:0005267	potassium channel activity	126	1	0.03	33.33	0.79	0.03125
Novoalign	cellular component	GO:0005790	smooth endoplasmic reticulum	39	1	0.01	100	2.56	0.0074
Novoalign	cellular component	GO:0034704	calcium channel complex	74	1	0.01	100	1.35	0.0139
Novoalign	cellular component	GO:0008076	voltage-gated potassium channel complex	94	1	0.02	50	1.06	0.0177
Novoalign	cellular component	GO:0030018	Z disc	133	1	0.03	33.33	0.75	0.025
Novoalign	cellular component	GO:0042383	sarcolemma	137	1	0.03	33.33	0.73	0.0257
Simulating reads from human genome version GRCh38.p12, and aligning reads to human genome version GRCh37.p13.
BWA-mem	biological process	GO:0016358	dendrite development	245	17	4.78	3.56	6.94	6.6e-06
BWA-mem	biological process	GO:0010763	positive regulation of fibroblast migrat...	12	4	0.23	17.39	33.33	6.2e-05
BWA-mem	biological process	GO:0097104	postsynaptic membrane assembly	12	4	0.23	17.39	33.33	6.2e-05
BWA-mem	biological process	GO:0097119	postsynaptic density protein 95 clusteri...	10	3	0.19	15.79	30	0.0008
BWA-mem	biological process	GO:0032411	positive regulation of transporter activ...	102	8	1.99	4.02	7.84	0.00086
BWA-mem	biological process	GO:0051966	regulation of synaptic transmission, glu...	79	7	1.54	4.55	8.86	0.00088
BWA-mem	molecular function	GO:0019904	protein domain specific binding	737	30	14.44	2.08	4.07	0.00014
BWA-mem	molecular function	GO:0008013	beta-catenin binding	85	8	1.67	4.79	9.41	0.00026
BWA-mem	molecular function	GO:0004842	ubiquitin-protein transferase activity	414	18	8.11	2.22	4.35	0.00145
BWA-mem	molecular function	GO:0000978	RNA polymerase II core promoter proximal...	503	20	9.85	2.03	3.98	0.00232
BWA-mem	molecular function	GO:0015459	potassium channel regulator activity	48	5	0.94	5.32	10.42	0.00241
BWA-mem	cellular component	GO:0044456	synapse part	893	39	16.54	2.36	4.37	6.8e-07
BWA-mem	cellular component	GO:0043025	neuronal cell body	512	25	9.48	2.64	4.88	1.2e-05
BWA-mem	cellular component	GO:0031674	I band	145	11	2.69	4.09	7.59	8.4e-05
BWA-mem	cellular component	GO:0043005	neuron projection	1225	51	22.69	2.25	4.16	0.00012
BWA-mem	cellular component	GO:0034702	ion channel complex	328	17	6.07	2.8	5.18	0.00035
BWA-mem	cellular component	GO:0031252	cell leading edge	419	20	7.76	2.58	4.77	0.00057
BWA-mem	cellular component	GO:0005916	fascia adherens	10	3	0.19	15.79	30	0.00069
BWA-mem	cellular component	GO:0009898	cytoplasmic side of plasma membrane	158	10	2.93	3.41	6.33	0.00262
GEM	biological process	GO:0051085	chaperone mediated protein folding requi...	40	4	0.15	26.67	10	1.7e-05
GEM	biological process	GO:0042407	cristae formation	34	3	0.13	23.08	8.82	0.00031
GEM	biological process	GO:0042026	protein refolding	51	3	0.2	15	5.88	0.00101
GEM	biological process	GO:0046579	positive regulation of Ras protein signa...	65	3	0.25	12	4.62	0.00204
GEM	biological process	GO:0032968	positive regulation of transcription elo...	18	2	0.07	28.57	11.11	0.00217
GEM	biological process	GO:0006555	methionine metabolic process	18	2	0.07	28.57	11.11	0.00217
GEM	biological process	GO:0035994	response to muscle stretch	19	2	0.07	28.57	10.53	0.00242
GEM	biological process	GO:1903779	regulation of cardiac conduction	70	3	0.27	11.11	4.29	0.00253
GEM	biological process	GO:0042776	mitochondrial ATP synthesis coupled prot...	21	2	0.08	25	9.52	0.00296
GEM	molecular function	GO:0051787	misfolded protein binding	39	4	0.15	26.67	10.26	1.4e-05
GEM	molecular function	GO:0044183	protein binding involved in protein fold...	33	3	0.12	25	9.09	0.00026
GEM	molecular function	GO:0032559	adenyl ribonucleotide binding	1693	16	6.38	2.51	0.95	0.00048
GEM	molecular function	GO:0015459	potassium channel regulator activity	48	3	0.18	16.67	6.25	0.00079
GEM	molecular function	GO:0055131	C3HC4-type RING finger domain binding	14	2	0.05	40	14.29	0.00124
GEM	molecular function	GO:0051082	unfolded protein binding	137	4	0.52	7.69	2.92	0.00179
GEM	molecular function	GO:0046933	proton-transporting ATP synthase activit...	18	2	0.07	28.57	11.11	0.00206
GEM	cellular component	GO:0033017	sarcoplasmic reticulum membrane	37	3	0.15	20	8.11	0.00041
GEM	cellular component	GO:0008180	COP9 signalosome	51	3	0.2	15	5.88	0.00106
GEM	cellular component	GO:0005814	centriole	154	4	0.61	6.56	2.6	0.0032
GEM	cellular component	GO:0005753	mitochondrial proton-transporting ATP sy...	22	2	0.09	22.22	9.09	0.00335
GEM	cellular component	GO:0008076	voltage-gated potassium channel complex	94	3	0.37	8.11	3.19	0.00607
GEM	cellular component	GO:0008021	synaptic vesicle	194	4	0.76	5.26	2.06	0.00722
GEM	cellular component	GO:0048471	perinuclear region of cytoplasm	752	8	2.96	2.7	1.06	0.0094
minimap2	biological process	GO:0007416	synapse assembly	150	12	2.05	5.85	8	5e-06
minimap2	biological process	GO:2000573	positive regulation of DNA biosynthetic ...	58	6	0.79	7.59	10.34	0.00014
minimap2	biological process	GO:0010595	positive regulation of endothelial cell ...	127	8	1.74	4.6	6.3	0.00037
minimap2	biological process	GO:0060976	coronary vasculature development	50	5	0.68	7.35	10	0.00059
minimap2	biological process	GO:0098742	cell-cell adhesion via plasma-membrane a...	261	12	3.57	3.36	4.6	0.00093
minimap2	biological process	GO:0050807	regulation of synapse organization	154	9	2.11	4.27	5.84	0.00103
minimap2	molecular function	GO:0004702	receptor signaling protein serine/threon...	51	7	0.72	9.72	13.73	5.6e-05
minimap2	molecular function	GO:0008331	high voltage-gated calcium channel activ...	11	3	0.16	18.75	27.27	0.00043
minimap2	molecular function	GO:0015459	potassium channel regulator activity	48	5	0.68	7.35	10.42	0.00057
minimap2	molecular function	GO:0004970	ionotropic glutamate receptor activity	19	3	0.27	11.11	15.79	0.0023
minimap2	molecular function	GO:0070006	metalloaminopeptidase activity	22	3	0.31	9.68	13.64	0.00355
minimap2	molecular function	GO:0008013	beta-catenin binding	85	5	1.2	4.17	5.88	0.00718
minimap2	cellular component	GO:0098794	postsynapse	591	20	7.98	2.51	3.38	0.00017
minimap2	cellular component	GO:0016010	dystrophin-associated glycoprotein compl...	19	4	0.26	15.38	21.05	0.00079
minimap2	cellular component	GO:0034704	calcium channel complex	74	5	1	5	6.76	0.00326
minimap2	cellular component	GO:0005913	cell-cell adherens junction	116	6	1.57	3.82	5.17	0.00494
minimap2	cellular component	GO:0005930	axoneme	120	7	1.62	4.32	5.83	0.00549
minimap2	cellular component	GO:0031941	filamentous actin	27	3	0.36	8.33	11.11	0.0056
minimap2	cellular component	GO:0030027	lamellipodium	200	8	2.7	2.96	4	0.00595
Novoalign	biological process	GO:0097050	type B pancreatic cell apoptotic process	10	1	0	99	10	0.00254
Novoalign	biological process	GO:0071313	cellular response to caffeine	10	1	0	99	10	0.00254
Novoalign	molecular function	GO:0034236	protein kinase A catalytic subunit bindi...	14	1	0	99	7.14	0.00351
Novoalign	molecular function	GO:0034237	protein kinase A regulatory subunit bind...	20	1	0.01	100	5	0.00501
Novoalign	molecular function	GO:0004709	MAP kinase kinase kinase activity	27	1	0.01	100	3.7	0.00676
Novoalign	molecular function	GO:0046872	metal ion binding	4533	4	1.14	3.51	0.09	0.01098
Novoalign	molecular function	GO:0015459	potassium channel regulator activity	48	1	0.01	100	2.08	0.012
Novoalign	molecular function	GO:0043621	protein self-association	60	1	0.02	50	1.67	0.01498
Novoalign	molecular function	GO:0005267	potassium channel activity	126	1	0.03	33.33	0.79	0.03125
Novoalign	cellular component	GO:0005790	smooth endoplasmic reticulum	39	1	0.01	100	2.56	0.0074
Novoalign	cellular component	GO:0034704	calcium channel complex	74	1	0.01	100	1.35	0.0139
Novoalign	cellular component	GO:0008076	voltage-gated potassium channel complex	94	1	0.02	50	1.06	0.0177
Novoalign	cellular component	GO:0030018	Z disc	133	1	0.03	33.33	0.75	0.025
Novoalign	cellular component	GO:0042383	sarcolemma	137	1	0.03	33.33	0.73	0.0257
